# Genomic phylogeography of the White-crowned Manakin *Pseudopipra pipra* (Aves: Pipridae) illuminates a continental-scale radiation out of the Andes

**DOI:** 10.1101/713081

**Authors:** Jacob S. Berv, Leonardo Campagna, Teresa J. Feo, Ivandy Castro-Astor, Camila C. Ribas, Richard O. Prum, Irby J. Lovette

**Affiliations:** Fuller Evolutionary Biology Program, Cornell Lab of Ornithology, 159 Sapsucker Woods Road, Ithaca, NY 14850, USA; Department of Ecology and Evolutionary Biology, Cornell University, 215 Tower Road, Ithaca, NY 14853, USA; Department of Ecology and Evolutionary Biology, and University of Michigan Museum of Paleontology, 1105 North University Avenue, Biological Sciences Building, Ann Arbor, MI 48109-1085, USA; Department of Vertebrate Zoology, MRC-116, National Museum of Natural History, Smithsonian Institution, Washington, DC 20013, USA; Department of Biology, City College of New York and CUNY Graduate Center, City University of New York, New York, NY 10031, USA; Coordenacão de Biodiversidade, Instituto Nacional de Pesquisas da Amazônia, Manaus, AM, Brazil; Department of Ecology and Evolutionary Biology, and Peabody Museum of Natural History, Yale University, New Haven, Connecticut, 06520, USA

**Author notes:** Correspondence to Jacob S. Berv.

**Keywords:** Neotropics, ddRAD, genomics, phylogeography, manakin, suboscine, speciation, introgression, admixture, reticulation, multi-species coalescent, coancestry, isolation by distance, vocalization

## Abstract

The complex landscape history of the Neotropics has generated opportunities for population isolation and diversification that place this region among the most species-rich in the world. Detailed phylogeographic studies are required to uncover the biogeographic histories of Neotropical taxa, to identify evolutionary correlates of diversity, and to reveal patterns of genetic connectivity, disjunction, and potential differentiation among lineages from different areas of endemism. The White-crowned Manakin (*Pseudopipra pipra*) is a small suboscine passerine bird that is broadly distributed through the subtropical rainforests of Central America, the lower montane cloud forests of the Andes from Colombia to central Peru, the lowlands of Amazonia and the Guianas, and the Atlantic forest of southeast Brazil. *Pseudopipra* is currently recognized as a single, polytypic biological species. We studied the effect of the Neotropical landscape on genetic and phenotypic differentiation within this species using genomic data derived from double digest restriction site associated DNA sequencing (ddRAD), and mitochondrial DNA. Most of the genetic breakpoints we identify among populations coincide with physical barriers to gene flow previously associated with avian areas of endemism. The phylogenetic relationships among these populations imply a novel pattern of Andean origination for this group, with subsequent diversification into the Amazonian lowlands. Our analysis of genomic admixture and gene flow reveals a complex history of introgression between some western Amazonian populations. These reticulate processes confound our application of standard concatenated and coalescent phylogenetic methods and raise the question of whether a lineage in the western Napo area of endemism should be considered a hybrid species. Lastly, analysis of variation in vocal and plumage phenotypes in the context of our phylogeny supports the hypothesis that *Pseudopipra* is a species-complex composed of at least 8, and perhaps up to 17 distinct species which have arisen in the last ∼2.5 Ma.
