## Supplementary Table 1 for "Genomic phylogeography of the White-crowned Manakin *Pseudopipra pipra* (Aves: Pipridae) illuminates a continental-scale radiation out of the Andes"

### Sheet: Sheet1
Institution	Collector/Collection_Number	Alternate_ID	has_ddRAD	has_mtDNA_ND2	TaxID	mtDNA_TaxID	Sex	Subspecies	Country	State/Province_(from_data)	State/Province_(from_geocoding)	Locality	google-elevation(meters)	Lat	Long	elevation-class
LSUMZ	O'Neill, John P. 7541	138750	YES	YES	16007.CR.HER	16007.CR.HER	?	anthracina	Costa Rica	Heredia Province	Heredia	4 km SE Virgen del Socorro	377.3	10.3365	-84.1553	montane
LSUMZ	Ocampo, Diego 3	72050	YES	YES	72050.CR.CAR	72050.CR.CAR	F	anthracina	Costa Rica	Cartago Province	Provincia de Cartago	Tucurrique; Reserva Biologica El Copal	1048.1	9.78389	-83.7517	montane
LSUMZ	Conejo, Karla 4	72055	YES	YES	72055.CR.CAR	72055.CR.CAR	U	anthracina	Costa Rica	Cartago Province	Provincia de Cartago	Tucurrique; Reserva Biologica El Copal	1048.1	9.78389	-83.7517	montane
LSUMZ	Ocampo, Diego 15	72106	YES	YES	72106.CR.CAR	72106.CR.CAR	U	anthracina	Costa Rica	Cartago Province	Provincia de Cartago	Tucurrique; Reserva Biologica El Copal	1048.1	9.78389	-83.7517	montane
UNLV	jmd778	14935	YES	YES	14935.PA.CHI	14935.PA.CHI	F	anthracina	Panama	Chiriqui	Provincia de Chiriquí	Gualaca then 22km NNE, Reserva Forestal Fortuna	1236.6	8.718	-82.236	montane
UNLV	jmd805		YES	NO	19581.PA.CHI		M	anthracina	Panama	Chiriqui	Provincia de Chiriquí	Gualaca then 22km NNE, Reserva Forestal Fortuna	1225.6	8.71757	-82.2355	montane
UNLV	JK06-183		YES	YES	JK06-183.PA.TOR	JK06_183.PA.TOR		anthracina	Panama	Bocas del Toro	Ngäbe-Buglé	Chiriqui Grande then 17km SSW, Palo Seco	526.8	8.793	-82.189	montane
UNLV	JMD787		YES	YES	JMD787.PA.CHI	JMD787.PA.CHI	M	anthracina	Panama	Chiriqui	Provincia de Chiriquí	Gualaca then 22km NNE, Reserva Forestal Fortuna	1236.6	8.718	-82.236	montane
UNLV	JMD789		YES	YES	JMD789.PA.CHI	JMD789.PA.CHI	F	anthracina	Panama	Chiriqui	Provincia de Chiriquí	Gualaca then 22km NNE, Reserva Forestal Fortuna	1236.6	8.718	-82.236	montane
CMC	B41250	GENBANK: GU985497	NO	YES		GU985497.CR.HER		anthracina	Costa Rica	Heredia Province	Heredia	Rara Avis Reserve, Heredia, Costa Rica	604.9	10.3068	-84.0427	lowland
CMC	B41251	GENBANK: GU985498	NO	YES		GU985498.CR.HER		anthracina	Costa Rica	Heredia Province	Heredia	Rara Avis Reserve, Heredia, Costa Rica	604.9	10.3068	-84.0427	lowland
LSUMZ	Rosenberg, Kenneth V. 818	16044	NO	YES		16044.CR.HER		anthracina	Costa Rica	Heredia Province	Alajuela	4 km SE Virgen del Socorro	377.3	10.3365	-84.1553	lowland
LSUMZ	Dittmann, Donna L. 5584	28174	NO	YES		28174.PA.CHI	F	anthracina	Panama	Chiriquí Province	Chiriqui	Dist. Gualaca, Cordillera Central, 4.3 km by road S Lago Fortuna dam	133.2	8.54435	-82.3027	lowland
MPEG	70779	UNA 145	YES	YES	MPEG-70779.BR.BH	70779.BR.BH		cephaleucos	Brazil	Bahia	Bahia	Ilhéus, Ecoparque de UNA	90.7	-15.1597	-39.045	lowland
MPEG	70780	UNA 059	YES	YES	MPEG-70780.BR.BH	70780.BR.BH		cephaleucos	Brazil	Bahia	Bahia	Ilhéus, Ecoparque de UNA	90.7	-15.1597	-39.045	lowland
MPEG	70781	UNA 086	YES	YES	MPEG-70781.BR.BH	70781.BR.BH		cephaleucos	Brazil	Bahia	Bahia	Ilhéus, Ecoparque de UNA	90.7	-15.1597	-39.045	lowland
MPEG	MZUSP-91511	BAI 11	NO	YES		91511.BAD.BR.BH		cephaleucos	Brazil	Bahia	Bahia	Mata da Pancada Grande, Reserva Michelin	95.6	-13.7844	-39.1739	lowland
MZFS	647	D.A 00647	YES	YES	MZFS-00647.BR.BH	647.BR.BH		cephaleucos	Brazil	Bahia	Bahia	Santa Terezinha, Serra da Jibóia	139.4	-12.51	-39.28	lowland
MZFS	100001		YES	YES	MZFS-100001.BR.ES	100001.BR.ES		cephaleucos	Brazil	Espírito Santo	Espírito Santo	Parque Estadual Paulo César Vinha	11.1	-20.6209	-40.428	lowland
MZFS	100002		YES	YES	MZFS-100002.BR.ES	100002.BR.ES		cephaleucos	Brazil	Espírito Santo	Espírito Santo	Parque Estadual Paulo César Vinha	11.1	-20.6209	-40.428	lowland
MZFS	100004		YES	YES	MZFS-100004.BR.ES	100004.BR.ES	F	cephaleucos	Brazil	Espírito Santo	Espírito Santo	Fazenda Cupido e Refúgio-Linhares	27.6	-19.0536	-39.971	lowland
MZFS	100024	E127269	YES	YES	MZFS-100024.BR.RIO	100024.BR.RIO		cephaleucos	Brazil	Rio de Janeiro	Rio de Janeiro	Restinga de Jurubatiba	12	-22.2753	-41.6636	lowland
MZFS	100025	E123059	YES	YES	MZFS-100025.BR.RIO	100025.BR.RIO		cephaleucos	Brazil	Rio de Janeiro	Rio de Janeiro	Restinga de Jurubatiba	12	-22.2753	-41.6636	lowland
MZFS	100026	E123060	YES	YES	MZFS-100026.BR.RIO	100026.BR.RIO		cephaleucos	Brazil	Rio de Janeiro	Rio de Janeiro	Restinga de Jurubatiba	12	-22.2753	-41.6636	lowland
MZUSP	91510	BAI 51	YES	YES	MZUSP-91510.BR.BH	91510.BR.BH	F	cephaleucos	Brazil	Bahia	Bahia	Mata do Pacangê, Reserva Michelin	95.6	-13.7844	-39.1739	lowland
UERJ	C24508		YES	YES	C24508.BR.RIO	24508.BR.RIO	M	cephaleucos	Brazil	Rio de Janeiro	Rio de Janeiro	União Biological Reserve	45.7	-22.4278	-42.035	lowland
UERJ	D30775		YES	YES	D30775.BR.RIO	30775.BR.RIO.BAD		cephaleucos	Brazil	Rio de Janeiro	Rio de Janeiro	Poço das Antas Biological Reserve	754.6	-22.3	-42.1	lowland
UERJ	D30776		YES	YES	D30776.BR.RIO	30776.BAD.BR.RIO		cephaleucos	Brazil	Rio de Janeiro	Rio de Janeiro	Poço das Antas Biological Reserve	754.6	-22.3	-42.1	lowland
UERJ	D30777		YES	NO	D30777.BR.RIO			cephaleucos	Brazil	Rio de Janeiro	Rio de Janeiro	Poço das Antas Biological Reserve	754.6	-22.3	-42.1	lowland
UERJ	D30787		YES	YES	D30787.BR.RIO	30787.BR.RIO.BAD		cephaleucos	Brazil	Rio de Janeiro	Rio de Janeiro	União Biological Reserve	45.7	-22.4278	-42.035	lowland
UERJ	D51860		YES	YES	D51860.BR.RIO	D51860.BR.RIO		cephaleucos	Brazil	Rio de Janeiro	Rio de Janeiro	União Biological Reserve	45.7	-22.4278	-42.035	lowland
UERJ	C23264	C23264	YES	YES	UERJ-C23264.BR.RIO	C23264.BR.RIO	I	cephaleucos	Brazil	Rio de Janeiro	Rio de Janeiro	União Biological Reserve	45.7	-22.4278	-42.035	lowland
KUNHM	PAH 537a	17256	YES	YES	17256.PE.JUN	17256.PE.JUN		comata	Peru	Junin	Junín	San Antonio	1760.6	-11.472	-74.791	montane
KUNHM	JRSL 127	17395	YES	YES	17395.PE.JUN	17395.PE.JUN		comata	Peru	Junin	Junín	San Antonio	1760.6	-11.472	-74.791	montane
KUNHM	MDE 461	18654	YES	YES	18654.PE.CUS	18654.PE.CUS		comata	Peru	Cusco	Cuzco	Koribeni	1698.9	-12.7	-72.875	montane
KUNHM	TJD 6380	18791	YES	YES	18791.PE.CUS	18791.PE.CUS		comata	Peru	Cusco	Cuzco	Koribeni	1698.9	-12.7	-72.875	montane
LSUMZ	Allen-Stotz, Susan 578	106146	YES	YES	2049.PE.LOR	2049.PE.LOR		comata	Peru	Pasco Department	Pasco	Puellas; Km 41 on Villa Rica - Puerto Bermudez highway	1380.8	-10.67	-75.1	montane
LSUMZ	Augustine, Louise M. 92	39942	YES	YES	39942.PE.LOR	39942.PE.LOR	M	comata	Peru	Loreto Department	Loreto	Ca. 86 km SE Juanjui on E bank upper Rio Pauya	1431.4	-7.56667	-75.8919	montane
LSUMZ	Valqui, Thomas 161	40179	YES	YES	40179.PE.LOR	40179.PE.LOR	F	comata	Peru	Loreto Department	Loreto	Ca 86 km SE Juanjui on E bank upper Rio Pauya	492.2	-7.59444	-75.9161	montane
LSUMZ	Valqui, Thomas 182	40523	YES	YES	40523.PE.LOR	40523.PE.LOR	M	comata	Peru	Loreto Department	Loreto	Ca 86 km SE Juanjui on E bank upper Rio Pauya	492.2	-7.59444	-75.9161	montane
LSUMZ	Valqui, Thomas 72	39904	NO	YES		39904.PE.LOR	F	comata	Peru	Loreto Department	San Martin	Ca. 86 km SE Juanjui on E bank upper Rio Pauya	1680.6	-7.56742	-75.8889	montane
ANSP	185645	19463	NO	YES		19463.EC.NAP		coracina	Ecuador	Napo	Orellana	PASOHURCO; KM 57 ON HOLLIN-LORETO ROAD	396	-0.691435,	-77.3094	lowland
ANSP	26633		NO	YES		26633.EC.NAP		coracina	Ecuador	Napo	Orellana	Pasoburco; km 57 on Hollin-Loreto road	396	-0.691435,	-77.3094	lowland
ZMUC	126081	GENBANK: KF228547	NO	YES		KF228547.EC.ZAM		coracina	Ecuador	Zamora Chinchipe			NA	NA	NA	montane
KUNHM	ROP 509	1064	YES	YES	1064.PE.LOR	1064.PE.LOR		discolor	Peru	Loreto	Loreto	San Jacinto	160.3	-2.52941	-75.7297	lowland
KUNHM	ROP 526	1080	YES	YES	1080.PE.LOR	1080.PE.LOR		discolor	Peru	Loreto	Loreto	San Jacinto	160.3	-2.52941	-75.7297	lowland
KUNHM	ROP 560	1109	YES	YES	1109.PE.LOR	1109.PE.LOR		discolor	Peru	Loreto	Loreto	San Jacinto	160.3	-2.52941	-75.7297	lowland
KUNHM	TA 17	882	YES	YES	882.PE.LOR	882.PE.LOR		discolor	Peru	Loreto	Loreto	San Jacinto	160.3	-2.52941	-75.7297	lowland
KUNHM	ROP 514	1069	NO	YES		1069.PE.LOR	F	discolor	Peru	Loreto	Loreto	San Jacinto	160.3	-2.52941	-75.7297	lowland
LSMUZ	Davis, Tristan J. 1434	115663	YES	YES	4431.PE.LOR	4431.PE.LOR		discolor	Peru	Loreto Department	Loreto	Lower Rio Napo region, E bank Rio Yanayacu, ca 90 km N Iquitos.	115.6	-3.08485	-73.1361	lowland
LSUMZ	Davis, Tristan J. 279	2519	YES	YES	2519.PE.LOR	2519.PE.LOR		discolor	Peru	Loreto Department	Loreto	1 km N Rio Napo, 157 km by river NNE Iquitos	118.5	-3.25	-72.9	lowland
LSUMZ	Davis, Tristan J. 285	110388	YES	YES	2528.PE.LOR	2528.PE.LOR		discolor	Peru	Loreto Department	Loreto	1 km N Rio Napo, 157 km by river NNE Iquitos	118.5	-3.25	-72.9	lowland
LSUMZ	Capparella, Angelo P. 1081	110361	YES	YES	2954.PE.LOR	2954.PE.LOR		discolor	Peru	Loreto Department	Loreto	1.5 km S Libertad, S. bank Rio Napo, 80 km N Iquitos	113.5	-3	-73.33	lowland
LSUMZ	Cardiff, Steven W. 2430	115662	YES	YES	4408.PE.LOR	4408.PE.LOR	F	discolor	Peru	Loreto Department	Loreto	Lower Rio Napo region, E bank Rio Yanayacu, ca 90 km N Iquitos.	115.6	-3.08485	-73.1361	lowland
LSUMZ	Scott, Peter E. 142	119980	YES	YES	7130.PE.LOR	7130.PE.LOR	?	discolor	Peru	Loreto Department	Loreto	5KM N AMAZONAS 85KM NE IQUITOS 110M	95.4	-3.42	-72.58	lowland
LSUMZ	Davis, Tristan J. 386	2672	NO	YES		2672.PE.LOR	M	discolor	Peru	Loreto Department	Loreto	1 km N Rio Napo, 157 km by river NNE Iquitos	157.3	-3.27	-73.08	lowland
LSUMZ	Rosenberg, Gary H. 1198	7079	NO	YES		7079.PE.LOR	U	discolor	Peru	Loreto Department	Loreto	5KM N AMAZONAS 85KM NE IQUITOS 110M	95.4	-3.42	-72.58	lowland
LSUMZ	Scott, Peter E. 145	7143	NO	YES		7143.PE.LOR		discolor	Peru	Loreto Department	Loreto	5KM N AMAZONAS 85KM NE IQUITOS 110M	95.4	-3.42	-72.58	lowland
UPCH	FR09	GENBANK: EF501952	NO	YES		EF501952.PE.LOR		discolor	Peru	Loreto	San Juan Bautista	Allpahuayo Mishana Reserve in white-sand forest	128.1	-3.9447	-73.6068	lowland
UPCH	FR07	GENBANK: EF501954	NO	YES		EF501954.PE.LOR		discolor	Peru	Loreto	San Juan Bautista	Allpahuayo Mishana Reserve in white-sand forest	128.1	-3.9447	-73.6068	lowland
UPCH	FR11	GENBANK: EF501958	NO	YES		EF501958.PE.LOR		discolor	Peru	Loreto	San Juan Bautista	Allpahuayo Mishana Reserve in white-sand forest	128.1	-3.9447	-73.6068	lowland
INPA	10690		YES	NO	10690.BR.AMA		M	microlopha	Brazil	AM	State of Amazonas	Interflúvio Madeira-Purus; Parque Estadual Matupiri; ca 88 km NNN Aripuanã; "Acampamento Perdido"	33.5	-4.81667	-61	lowland
INPA	10691		YES	NO	10691.BR.AMA		F	microlopha	Brazil	AM	State of Amazonas	Interflúvio Madeira-Purus; Parque Estadual Matupiri; ca 88 km NNN Aripuanã; "Acampamento Perdido"	33.5	-4.81667	-61	lowland
INPA	2477		YES	NO	2744.BR.AMA		F	microlopha	Brazil	AM	Amazonas	Manaquiri, BR 319, Km 220	47.9	-4.41667	-60.9167	lowland
INPA	2748		YES	NO	2748.BR.AMA		F	microlopha	Brazil	AM	Amazonas	Manaquiri, BR 319, Km 220	47.9	-4.41667	-60.9167	lowland
INPA	2677		YES	NO	2766.BR.AMA		F	microlopha	Brazil	AM	Amazonas	Manaquiri, BR 319, Km 260	48.3	-4.58333	-61.25	lowland
INPA	2767		YES	NO	2767.BR.AMA		F	microlopha	Brazil	AM	Amazonas	Manaquiri, BR 319, Km 260	48.3	-4.58333	-61.25	lowland
INPA	2771		YES	NO	2771.BR.AMA		F	microlopha	Brazil	AM	Amazonas	Manaquiri, BR 319, Km 260	48.3	-4.58333	-61.25	lowland
INPA	2817		YES	NO	2817.BR.AMA		M	microlopha	Brazil	AM	Amazonas	BR 319, Km 300, M6 PPBIO	61	-4.98333	-61.5667	lowland
INPA	2840		YES	NO	2840.BR.AMA		M	microlopha	Brazil	AM	Amazonas	BR 319, Km 300, M6 PPBIO	61	-4.98333	-61.5667	lowland
INPA	4233		YES	NO	4233.BR.AMA			microlopha	Brazil	AM	Amazonas	Rodovia BR-230 (Transamazônica), ca. 145Km WSW Apuí. Campo do Coca-Cola, Apu-2	86.4	-7.71667	-61.0667	lowland
INPA	812		YES	NO	812.BR.AMA		M	microlopha	Brazil	AM	State of Amazonas	Resex Baixo Juruá; margem direita do baixo Rio Juruá; Rio Andirá, Comunidade Cumaru, ca 50 km Sul de Juruá	69.3	-3.75	-66.0833	lowland
INPA	858		YES	NO	858.BR.AMA		F	microlopha	Brazil	AM	State of Amazonas	Parque Estadual Sucunduri; margem direita R. Bararati (08°21'S, 58°37'W)	129.6	-8.35	-58.6167	lowland
LSMUZ	O'Neill, John P. 7778	27626	YES	YES	27626.PE.LOR	27626.PE.LOR	F	microlopha	Peru	Loreto Department	Loreto	Ca 77 km WNW Contamana	1100.8	-7.08333	-75.65	montane
LSUMZ	Dittmann, Donna L. 303	115667	YES	YES	104604.PE.LOR	104604.PE.LOR	?	microlopha	Peru	Loreto Department	Loreto	S RIO AMAZONAS,CA 10KM SSW RIO NAPO	92.9	-3.53896	-72.7387	lowland
LSUMZ	Fox, Cecilia 874	27610	YES	YES	27610.PE.LOR	27610.PE.LOR	U	microlopha	Peru	Loreto Department	Loreto	Ca 77 km WNW Contamana	1100.8	-7.08333	-75.65	montane
LSUMZ	Capparella, Angelo P. 4360	27714	YES	YES	27714.PE.LOR	27714.PE.LOR	M	microlopha	Peru	Loreto Department	Loreto	Ca 77 km WNW Contamana	1100.8	-7.08333	-75.65	montane
LSUMZ	Davis, Tristan J. 1674	115668	YES	YES	4660.PE.LOR	4660.PE.LOR	M	microlopha	Peru	Loreto Department	Loreto	Rio Amazonas, ca 10 km SSW mouth Rio Napo on E. bank Quebrada Vainilla	92.9	-3.53896	-72.7387	lowland
LSUMZ	Capparella, Angelo P. 1863	115669	YES	YES	4667.PE.LOR	4667.PE.LOR	M	microlopha	Peru	Loreto Department	Loreto	Rio Amazonas, ca 10 km SSW mouth Rio Napo on E. bank Quebrada Vainilla	92.9	-3.53896	-72.7387	lowland
LSUMZ	Marra, Peter P. 271	10845	NO	YES		10845.PE.UCA		microlopha	Peru	Ucayali Department	Ucayali	W. bank Rio Shesha, 65 km ENE Pucallpa	231.1	-8.17404	-73.9934	lowland
LSUMZ	O'Neill, John P. 7780	27636	NO	YES		27636.PE.LOR	M	microlopha	Peru	Loreto Department	San Martin	Ca 77 km WNW Contamana	1100.8	-7.08333	-75.65	montane
LSUMZ	O'Neill, John P. 7785	27660	NO	YES		27660.PE.LOR	F	microlopha	Peru	Loreto Department	San Martin	Ca 77 km WNW Contamana	1100.8	-7.08333	-75.65	montane
UAM	24997		YES	YES	24997.PE.UCA	24997.PE.UCA	F	microlopha	Peru	Ucayali	Ucayali	Lower Urubamba, Centro Pucani, 10o40'S 73o32'W	323.3	-10.66	-73.532	lowland
LSUMZ	Davis, Tristan J. 2346	117060	YES	YES	5444.PE.MAR	5444.PE.MAR	F	occulta	Peru	San Martín Department	San Martín	20 km by road NE Tarapoto on road to Yurimaguas	980.2	-6.43856	-76.3035	montane
ANSP	186246	19795	NO	YES		19795.EC.ZAM		occulta	Ecuador	Zamora Chinchipe	Amazonas	Cord. del Condor; above Chinapinza	1719.5	-3.95	-78.55	montane
ANSP	27109		NO	YES		27109.EC.ZAM		occulta	Ecuador	Zamora Chinchipe	Amazonas	Cord. del Condor; above Chinapinza	1719.5	-3.95	-78.55	montane
ANSP	186573	20289	NO	YES		20289.GY.ESS		pipra	Guyana		Upper Demerara-Berbice	5 km N Rockstone; E bank Essequibo River	44	6.03333	-58.55	lowland
ANSP	186703	20525	NO	YES		20525.GY.ESS		pipra	Guyana		Upper Demerara-Berbice	5 km NW Mabura Hill; Btwn Essequibo and Demerara R.	78.1	5.31667	-58.65	lowland
ANSP		20535	NO	YES		20535.GY.ABA		pipra	Guyana		Mahaica-Berbice	Abary River		6.55	-57.7333	lowland
ANSP	186701	20538	NO	YES		20538.GY.ESS		pipra	Guyana		Upper Demerara-Berbice	5 km NW Mabura Hill; Btwn Essequibo and Demerara R.	78.1	5.317	-58.65	lowland
ANSP	188437	20794	NO	YES		20794.GY.POT		pipra	Guyana	Potaro-Siparuni	Upper Demerara-Berbice	Iwokrama Reserve; Burro Burro River, ca. 3 miles S Siparuni River	100.4	4.75	-58.05	lowland
FMNH	CH-031	391552	YES	YES	391552.BR.AMP	391552.BR.AMP		pipra	Brazil	Amapa	State of Amapá	Grand Dégrad	144	1.97715	-52.0093	lowland
FMNH	CH-032	391553	YES	YES	391553.BR.AMP	391553.BR.AMP		pipra	Brazil	Amapa	State of Amapá	Grand Dégrad	144	1.97715	-52.0093	lowland
FMNH	CH-086	391554	YES	YES	391554.BR.AMP	391554.BR.AMP		pipra	Brazil	Amapa	State of Amapá	Grand Dégrad	144	1.97715	-52.0093	lowland
FMNH	CH-141	391555	YES	YES	391555.BR.AMP	391555.BR.AMP		pipra	Brazil	Amapa	Amapá	Amapa, Fazenda Itapoa	55	2.0667	-50.9333	lowland
FMNH	CH-155	391556	YES	YES	391556.BR.AMP	391556.BR.AMP		pipra	Brazil	Amapa	Amapá	Amapa, Fazenda Itapoa	55	2.0667	-50.9333	lowland
FMNH	CH-349	392201	YES	YES	392201.BR.AMP	392201.BR.AMP		pipra	Brazil	Amapa	State of Amapá	Grand Dégrad	144	1.97715	-52.0093	lowland
FMNH	CH-350	392202	YES	YES	392202.BR.AMP	392202.BR.AMP		pipra	Brazil	Amapa	State of Amapá	Grand Dégrad	144	1.97715	-52.0093	lowland
FMNH	CH-351	392203	YES	YES	392203.BR.AMP	392203.BR.AMP		pipra	Brazil	Amapa	State of Amapá	Grand Dégrad	144	1.97715	-52.0093	lowland
FMNH	JAP-844	457298	YES	YES	457298.BR.AMA	457298.BR.AMA	M	pipra	Brazil	Amazonas	State of Amazonas	Maraa, Lago Cumapi	42.6	-1.73	-65.8792	lowland
FMNH	JAP-020	457300	YES	YES	457300.BR.AMA	457300.BR.AMA	F	pipra	Brazil	Amazonas	State of Amazonas	Japura, Rio Mapari	93.6	-2.0497	-67.2631	lowland
FMNH	JAP-027	457301	YES	YES	457301.BR.AMA	457301.BR.AMA	M	pipra	Brazil	Amazonas	State of Amazonas	Japura, Rio Mapari	93.6	-2.0497	-67.2631	lowland
FMNH	JAP-029	457302	YES	YES	457302.BR.AMA	457302.BR.AMA	M	pipra	Brazil	Amazonas	State of Amazonas	Japura, Rio Mapari	93.6	-2.0497	-67.2631	lowland
FMNH	JAP-037	457304	YES	YES	457304.BR.AMA	457304.BR.AMA	M	pipra	Brazil	Amazonas	State of Amazonas	Japura, Rio Mapari	93.6	-2.0497	-67.2631	lowland
FMNH	JAP-074	457305	YES	YES	457305.BR.AMA	457305.BR.AMA	F	pipra	Brazil	Amazonas	State of Amazonas	Japura, Rio Mapari	93.6	-2.0497	-67.2631	lowland
FMNH	JAP-235	457307	YES	YES	457307.BR.AMA	457307.BR.AMA	F	pipra	Brazil	Amazonas	State of Amazonas	Japura, Rio Mapari	93.6	-2.0497	-67.2631	lowland
FMNH	CH-346	392200	NO	YES		392200.BR.AMP		pipra	Brazil	Amapa	Amapa	Grand Dégrad	144	1.97715	-52.0093	lowland
FMNH	CH-352	392204	NO	YES		392204.BR.AMP		pipra	Brazil	Amapa	Amapa	Grand Dégrad	144	1.97715	-52.0093	lowland
FMNH	JAP-012	457299	NO	YES		457299.BR.AMA	M	pipra	Brazil	Amazonas	Amazonas	Japura, Rio Mapari	93.6	-2.0497	-67.2631	lowland
FMNH	JAP-031	457303	NO	YES		457303.BR.AMA	M	pipra	Brazil	Amazonas	Amazonas	Japura, Rio Mapari	93.6	-2.0497	-67.2631	lowland
FMNH	JAP-222	457306	NO	YES		457306.BR.AMA	M	pipra	Brazil	Amazonas	Amazonas	Japura, Rio Mapari	93.6	-2.0497	-67.2631	lowland
INPA	10395		YES	NO	10395.BR.AMA		F	pipra	Brazil	AM	State of Amazonas	Parna Jaú; margem direita do Rio Jaú, afluente da margem direita do Rio Negro; base Tiaracá	41	-1.75	-61.6667	lowland
INPA	10419		YES	NO	10419.BR.AMA		M	pipra	Brazil	AM	State of Amazonas	Parna Jaú; margem direita do Rio Jaú, afluente da margem direita do Rio Negro; base Tiaracá	41	-1.75	-61.6667	lowland
INPA	10420		YES	NO	10420.BR.AMA		F	pipra	Brazil	AM	State of Amazonas	Parna Jaú; margem direita do Rio Jaú, afluente da margem direita do Rio Negro; base Tiaracá	41	-1.75	-61.6667	lowland
INPA	1085		YES	NO	1085.BR.ROR		F	pipra	Brazil	RR	Roraima	Parque Nacional Viruá, "Sede", 35 km SSE Caracaraí	80.9	1.48972	-61.0028	lowland
INPA	1121		YES	NO	1121.BR.AMA		M	pipra	Brazil	AM	Amazonas	Margem esquerda do Rio Negro, ca 10 km E São Gabriel da Cachoeira, estrada da Olaria	70.9	-0.172778	-66.9861	lowland
INPA	12023		YES	NO	12023.BR.AMA		M	pipra	Brazil	AM	State of Amazonas	Margem direita do Rio Japurá, ca 65 km SE Vila Bittencourt; "Colocação Arapanã"	112.8	-1.85	-69.0333	lowland
INPA	1255		YES	NO	1255.BR.AMA			pipra	Brazil	AM	State of Amazonas	Margem direita do Rio Demini, "Demini Camp", ca 105 km N Barcelos	35.5	-0.025	-62.7992	lowland
INPA	14167		YES	NO	14167.BR.AMA		M	pipra	Brazil	AM	State of Amazonas	Margem esquerda do Rio Negro, Parque Nacional Anavilhanas; cerca de 130km NW Manaus; Rio Bariaú, afluente do Rio Apuaú	25.2	-2.33333	-60.8333	lowland
INPA	14193		YES	NO	14193.BR.AMA		M	pipra	Brazil	AM	State of Amazonas	Margem esquerda do Rio Negro, Parque Nacional Anavilhanas; cerca de 130km NW Manaus; Rio Bariaú, afluente do Rio Apuaú	25.2	-2.33333	-60.8333	lowland
INPA	15405		YES	NO	15405.BR.AMA			pipra	Brazil	AM	State of Amazonas	Margem esquerda do Rio Negro, Parque Nacional Anavilhanas; cerca de 130km NW Manaus; Rio Bariaú, afluente do Rio Apuaú	25.2	-2.33333	-60.8333	lowland
INPA	15411		YES	NO	15411.BR.AMA			pipra	Brazil	AM	State of Amazonas	Margem esquerda do Rio Negro, Parque Nacional Anavilhanas; cerca de 130km NW Manaus; Rio Bariaú, afluente do Rio Apuaú	25.2	-2.33333	-60.8333	lowland
INPA	15414		YES	NO	15414.BR.AMA		F	pipra	Brazil	AM	State of Amazonas	Margem esquerda do Rio Negro, Parque Nacional Anavilhanas; cerca de 130km NW Manaus; Rio Bariaú, afluente do Rio Apuaú	25.2	-2.33333	-60.8333	lowland
INPA	15483		YES	NO	15483.BR.PARA			pipra	Brazil	PA	State of Pará	Margem direita do Rio Trombetas; ca 78 km N Faro; " Comunidade Mãecué"	63.6	-1.46667	-56.7833	lowland
INPA	15486		YES	NO	15486.BR.PARA			pipra	Brazil	PA	State of Pará	Margem direita do Rio Trombetas; ca 78 km N Faro; " Comunidade Mãecué"	63.6	-1.46667	-56.7833	lowland
INPA	15489		YES	NO	15489.BR.PARA		F	pipra	Brazil	PA	State of Pará	Margem direita do Rio Trombetas; ca 78 km N Faro; " Comunidade Mãecué"	63.6	-1.46667	-56.7833	lowland
INPA	15491		YES	NO	15491.BR.PARA		F	pipra	Brazil	PA	State of Pará	Margem direita do Rio Trombetas; ca 78 km N Faro; " Comunidade Mãecué"	63.6	-1.46667	-56.7833	lowland
INPA	15497		YES	NO	15497.BR.PARA		M	pipra	Brazil	PA	State of Pará	Margem direita do Rio Trombetas; ca 78 km N Faro; " Comunidade Mãecué"	63.6	-1.46667	-56.7833	lowland
INPA	15527		YES	NO	15527.BR.AMA		F	pipra	Brazil	AM	Amazonas	Novo Airão; margem direita do Rio Negro; estação Ekobé	12	-2.68339	-60.8587	lowland
INPA	15545		YES	NO	15545.BR.AMA		M	pipra	Brazil	AM	Amazonas	Novo Airão; margem direita do Rio Negro; estação Ekobé	12	-2.68339	-60.8587	lowland
INPA	15611		YES	NO	15611.BR.AMA		M	pipra	Brazil	AM	Amazonas	Manaus; Reserva Ducke	68	-2.94258	-59.9416	lowland
INPA	15650		YES	NO	15650.BR.AMA		I	pipra	Brazil	AM	Amazonas	Manaus; Reserva Ducke	68	-2.94258	-59.9416	lowland
INPA	15653		YES	NO	15653.BR.AMA		I	pipra	Brazil	AM	Amazonas	Manaus; Reserva Ducke	68	-2.94258	-59.9416	lowland
INPA	15658		YES	NO	15658.BR.AMA		I	pipra	Brazil	AM	Amazonas	Manaus; Reserva Ducke	68	-2.94258	-59.9416	lowland
INPA	15659		YES	NO	15659.BR.AMA		I	pipra	Brazil	AM	Amazonas	Manaus; Reserva Ducke	68	-2.94258	-59.9416	lowland
INPA	15776		YES	NO	15776.BR.AMA		I	pipra	Brazil	AM	State of Amazonas	Ilha do Caroçal, Rio Negro, Parque Nacional do Jaú ( 1o 51' 18'' S , 61o 26' 18'' W)	33.4	-1.855	-61.4383	lowland
INPA	15781		YES	NO	15781.BR.AMA		I	pipra	Brazil	AM	State of Amazonas	Ilha do Caroçal, Rio Negro, Parque Nacional do Jaú ( 1o 51' 18'' S , 61o 26' 18'' W)	33.4	-1.855	-61.4383	lowland
INPA	15782		YES	NO	15782.BR.AMA		M	pipra	Brazil	AM	State of Amazonas	Ilha do Caroçal, Rio Negro, Parque Nacional do Jaú ( 1o 51' 18'' S , 61o 26' 18'' W)	33.4	-1.855	-61.4383	lowland
INPA	1601		YES	NO	1601.BR.AMA		M	pipra	Brazil	AM	State of Amazonas	110 km ENE Santa Isabel do Rio Negro; margem esquerda do Rio Preto, "Comunidade Campina do Rio Preto, castanhal"	63.5	-0.0644444	-64.0917	lowland
INPA	16423		YES	NO	16423.BR.PAR		F	pipra	Brazil	PA	State of Pará	Rebio Trombetas; margem esquerda do Rio Trombetas, ca 83 km N Faro; "Lago Mãecué"	68.4	-1.41667	-56.75	lowland
INPA	16442		YES	NO	16442.BR.PAR		F	pipra	Brazil	PA	State of Pará	Rebio Trombetas; margem esquerda do Rio Trombetas, ca 83 km N Faro; "Lago Mãecué"	68.4	-1.41667	-56.75	lowland
INPA	16453		YES	NO	16453.BR.PAR		I	pipra	Brazil	PA	State of Pará	Rebio Trombetas; margem esquerda do Rio Trombetas, ca 83 km N Faro; "Lago Mãecué"	68.4	-1.41667	-56.75	lowland
INPA	1682		YES	NO	1682.BR.ROR		M	pipra	Brazil	RR	Roraima	15 km WSW Caracarai; margem esquerda R Branco, vicinal Agua Boa	53.3	1.77	-61.2519	lowland
INPA	17123		YES	NO	17123.BR.AMA		M	pipra	Brazil	AM	Amazonas	Manaus; Reserva Ducke	68	-2.9425	-59.9416	lowland
INPA	17145		YES	NO	17145.BR.AMA		M	pipra	Brazil	AM	Amazonas	Manaus; Reserva Ducke	68	-2.9425	-59.9416	lowland
INPA	17156		YES	NO	17156.BR.AMA		M	pipra	Brazil	AM	Amazonas	Manaus; Reserva Ducke	68	-2.9425	-59.9416	lowland
INPA	17160		YES	NO	17160.BR.AMA		M	pipra	Brazil	AM	Amazonas	Manaus; Reserva Ducke	68	-2.9425	-59.9416	lowland
INPA	17161		YES	NO	17161.BR.AMA		I	pipra	Brazil	AM	Amazonas	Manaus; Reserva Ducke	68	-2.9425	-59.9416	lowland
INPA	17165		YES	NO	17165.BR.AMA			pipra	Brazil	AM	Amazonas	Manaus; Reserva Ducke	68	-2.9425	-59.9416	lowland
INPA	17187		YES	NO	17187.BR.AMA			pipra	Brazil	AM	Amazonas	Margem esquerda do Rio Negro, Anavilhanas; cerca de 130km de Manaus; Rio Bariaú, afluente do Rio Apuaú.	76.1	-2.37725	-59.8014	lowland
INPA	17196		YES	NO	17196.BR.AMA			pipra	Brazil	AM	Amazonas	Margem esquerda do Rio Negro, Anavilhanas; cerca de 130km de Manaus; Rio Bariaú, afluente do Rio Apuaú.	76.1	-2.37725	-59.8014	lowland
INPA	17197		YES	NO	17197.BR.AMA			pipra	Brazil	AM	Amazonas	Margem esquerda do Rio Negro, Anavilhanas; cerca de 130km de Manaus; Rio Bariaú, afluente do Rio Apuaú.	76.1	-2.37725	-59.8014	lowland
INPA	17198		YES	NO	17198.BR.AMA			pipra	Brazil	AM	Amazonas	Margem esquerda do Rio Negro, Anavilhanas; cerca de 130km de Manaus; Rio Bariaú, afluente do Rio Apuaú.	76.1	-2.37725	-59.8014	lowland
INPA	17201		YES	NO	17201.BR.AMA			pipra	Brazil	AM	Amazonas	Margem esquerda do Rio Negro, Anavilhanas; cerca de 130km de Manaus; Rio Bariaú, afluente do Rio Apuaú.	76.1	-2.37725	-59.8014	lowland
INPA	17202		YES	NO	17202.BR.AMA		F	pipra	Brazil	AM	Amazonas	Margem esquerda do Rio Negro, Anavilhanas; cerca de 130km de Manaus; Rio Bariaú, afluente do Rio Apuaú.	76.1	-2.37725	-59.8014	lowland
INPA	17223		YES	NO	17223.BR.AMA		I	pipra	Brazil	AM	Amazonas	Manaus; Reserva Ducke	68	-2.9425	-59.9416	lowland
INPA	17227		YES	NO	17227.BR.AMA		F	pipra	Brazil	AM	Amazonas	Manaus; Reserva Ducke	68	-2.9425	-59.9416	lowland
INPA	1734		YES	NO	1734.BR.ROR		F	pipra	Brazil	RR	Roraima	Parque Nacional Viruá, margem esquerda do Rio Branco, "grid"	81.1	1.48056	-61.0194	lowland
INPA	18090		YES	NO	18090.BR.AMA		M	pipra	Brazil	AM	State of Amazonas	Margem direita do Rio Japurá, ca 65 km SE Vila Bittencourt	112.8	-1.85	-69.0333	lowland
INPA	18097		YES	NO	18097.BR.AMA		M	pipra	Brazil	AM	State of Amazonas	Margem direita do Rio Japurá, ca 65 km SE Vila Bittencourt	112.8	-1.85	-69.0333	lowland
INPA	18105		YES	NO	18105.BR.AMA		F	pipra	Brazil	AM	State of Amazonas	Margem direita do Rio Japurá, ca 65 km SE Vila Bittencourt	112.8	-1.85	-69.0333	lowland
INPA	18106		YES	NO	18106.BR.AMA		F	pipra	Brazil	AM	State of Amazonas	Margem direita do Rio Japurá, ca 65 km SE Vila Bittencourt	112.8	-1.85	-69.0333	lowland
INPA	18107		YES	NO	18107.BR.AMA		F	pipra	Brazil	AM	State of Amazonas	Margem direita do Rio Japurá, ca 65 km SE Vila Bittencourt	112.8	-1.85	-69.0333	lowland
INPA	18109		YES	NO	18109.BR.AMA		F	pipra	Brazil	AM	State of Amazonas	Margem direita do Rio Japurá, ca 65 km SE Vila Bittencourt	112.8	-1.85	-69.0333	lowland
INPA	18297		YES	NO	18297.BR.AMA		F	pipra	Brazil	AM	Amazonas	Margem esquerda do Rio Japurá, ca 50 km SE Vila Bittencourt; "Comunidade Taboca"	103	-1.71667	-60.1167	lowland
INPA	18305		YES	NO	18305.BR.AMA		M	pipra	Brazil	AM	Amazonas	Margem esquerda do Rio Japurá, ca 50 km SE Vila Bittencourt; "Comunidade Taboca"	103	-1.71667	-60.1167	lowland
INPA	18308		YES	NO	18308.BR.AMA		F	pipra	Brazil	AM	Amazonas	Margem esquerda do Rio Japurá, ca 50 km SE Vila Bittencourt; "Comunidade Taboca"	103	-1.71667	-60.1167	lowland
INPA	18315		YES	NO	18315.BR.AMA		M	pipra	Brazil	AM	Amazonas	Margem esquerda do Rio Japurá, ca 50 km SE Vila Bittencourt; "Comunidade Taboca"	103	-1.71667	-60.1167	lowland
INPA	18323		YES	NO	18323.BR.AMA		M	pipra	Brazil	AM	Amazonas	Margem esquerda do Rio Japurá, ca 50 km SE Vila Bittencourt; "Comunidade Taboca"	103	-1.71667	-60.1167	lowland
INPA	18333		YES	NO	18333.BR.AMA		M	pipra	Brazil	AM	Amazonas	Margem esquerda do Rio Japurá, ca 50 km SE Vila Bittencourt; "Comunidade Taboca"	103	-1.71667	-60.1167	lowland
INPA	18509		YES	NO	18509.BR.AMA			pipra	Brazil	AM	Amazonas	PDBFF, Acampamento Cabo Frio, Mata Primária 2; CFMP2 (2° 23' 16'' S, 59° 54' 8.9'' W)	158.1	-2.38789	-59.9025	lowland
INPA	18510		YES	NO	18510.BR.AMA		F	pipra	Brazil	AM	Amazonas	PDBFF, Acampamento Cabo Frio, Mata Primária 2; CFMP2 (2° 23' 16'' S, 59° 54' 8.9'' W)	158.1	-2.38789	-59.9025	lowland
INPA	18520		YES	NO	18520.BR.AMA			pipra	Brazil	AM	Amazonas	PDBFF, Acampamento Cabo Frio, Mata Primária 2; CFMP2 (2° 23' 16'' S, 59° 54' 8.9'' W)	158.1	-2.38789	-59.9025	lowland
INPA	18522		YES	NO	18522.BR.AMA			pipra	Brazil	AM	Amazonas	PDBFF, Acampamento Cabo Frio, Mata Primária 2; CFMP2 (2° 23' 16'' S, 59° 54' 8.9'' W)	158.1	-2.38789	-59.9025	lowland
INPA	18617		YES	NO	18617.BR.AMA		F	pipra	Brazil	AM	Amazonas	PDBFF, Acampamento Cabo Frio, Mata Primária 1; CFMP1 (2°23' 8.9'' S, 59° 54' 18'' W)	143.8	-2.38581	-59.905	lowland
INPA	18624		YES	NO	18624.BR.AMA		M	pipra	Brazil	AM	Amazonas	PDBFF, Acampamento Cabo Frio, Mata Secundária 2; CFCAP2 (2°23' 51.3'' S, 59° 53' 24.8'' W)	95	-2.39758	-59.8902	lowland
INPA	18628		YES	NO	18628.BR.AMA		M	pipra	Brazil	AM	Amazonas	PDBFF, Acampamento Cabo Frio, Mata Secundária 2; CFCAP2 (2°23' 51.3'' S, 59° 53' 24.8'' W)	95	-2.39758	-59.8902	lowland
INPA	18660		YES	NO	18660.BR.AMA			pipra	Brazil	AM	Amazonas	PDBFF, Acampamento Cabo Frio, Mata Primária 2; CFMP2 (2° 23' 16'' S, 59° 54' 8.9'' W)	158.1	-2.38789	-59.9025	lowland
INPA	18697		YES	NO	18697.BR.AMA			pipra	Brazil	AM	Amazonas	PDBFF, Acampamento Cabo Frio, Mata Primária 2; CFMP2 (2° 23' 16'' S, 59° 54' 8.9'' W)	158.1	-2.38789	-59.9025	lowland
INPA	18764		YES	NO	18764.BR.AMA		F	pipra	Brazil	AM	Amazonas	PDBFF, Acampamento Cabo Frio, Mata Secundária 1; CFCAP1 (2°23' 27.2'' S, 59° 53' 10.4'' W)	143.4	-2.39089	-59.8862	lowland
INPA	18777		YES	NO	18777.BR.AMA			pipra	Brazil	AM	Amazonas	PDBFF, Acampamento Cabo Frio, Mata Primária 1; CFMP1 (2°23' 8.9'' S, 59° 54' 18'' W)	143.8	-2.38581	-59.905	lowland
INPA	18874		YES	NO	18874.BR.AMA			pipra	Brazil	AM	Amazonas	PDBFF, Acampamento Cabo Frio, Mata Primária 1; CFMP1 (2°23' 8.9'' S, 59° 54' 18'' W)	143.8	-2.38581	-59.905	lowland
INPA	1943		YES	NO	1943.BR.AMA		M	pipra	Brazil	AM	State of Amazonas	Parque Nacional do Jaú; margem esquerda Rio Jaú, comunidade "Seringalzinho", base Tiaracá	46.2	-1.83056	-61.5958	lowland
INPA	19590		YES	NO	19590.BR.AMA			pipra	Brazil	AM	State of Amazonas	Margem direita do Rio Negro, Parque Estadual do Rio Negro, Setor Norte	42.6	-1.9235	-61.4148	lowland
INPA	19596		YES	NO	19596.BR.AMA			pipra	Brazil	AM	State of Amazonas	Margem direita do Rio Negro, Parque Estadual do Rio Negro, Setor Norte	42.6	-1.9235	-61.4148	lowland
INPA	1965		YES	NO	1965.BR.AMA			pipra	Brazil	AM	State of Amazonas	Parque Nacional do Jaú; margem esquerda Rio Jaú, comunidade "Seringalzinho", base Tiaracá	46.2	-1.83056	-61.5958	lowland
INPA	1966		YES	NO	1966.BR.AMA		F	pipra	Brazil	AM	State of Amazonas	Parque Nacional do Jaú; margem esquerda Rio Jaú, comunidade "Seringalzinho", base Tiaracá	46.2	-1.83056	-61.5958	lowland
INPA	6276	6276	YES	NO	6276.BR.AMA		M	pipra	Brazil	AM	State of Amazonas	Margem direita do Rio Daraha, afluente da margem esquerda Rio Negro; ca 25 km E Santa Isabel	59.9	-0.4	-64.8	lowland
INPA	6325	6325	YES	NO	6325.BR.AMA		M	pipra	Brazil	AM	State of Amazonas	Margem direita do Rio Daraha, afluente da margem esquerda Rio Negro; ca 25 km E Santa Isabel	59.9	-0.4	-64.8	lowland
INPA	6346	6346	YES	NO	6346.BR.AMA		M	pipra	Brazil	AM	State of Amazonas	Margem direita do Rio Daraha, afluente da margem esquerda Rio Negro; ca 25 km E Santa Isabel	59.9	-0.4	-64.8	lowland
INPA	6354	6354	YES	NO	6354.BR.AMA		F	pipra	Brazil	AM	State of Amazonas	Margem direita do Rio Daraha, afluente da margem esquerda Rio Negro; ca 25 km E Santa Isabel	59.9	-0.4	-64.8	lowland
INPA	6399	6399	YES	NO	6399.BR.AMA		F	pipra	Brazil	AM	State of Amazonas	Margem direita do Rio Daraha, afluente da margem esquerda Rio Negro; ca 25 km E Santa Isabel	59.9	-0.4	-64.8	lowland
KUNHM	DMW 117	1146	YES	YES	1146.GY.ESS	1146.GY.ESS		pipra	Guyana	Upper Takutu-Upper Essequibo	Potaro-Siparuni	Surumatra	84.5	4.33333	-58.85	lowland
KUNHM	MBR 4239	1176	YES	YES	1176.GY.ESS	1176.GY.ESS		pipra	Guyana	Upper Takutu-Upper Essequibo	Potaro-Siparuni	Surumatra	84.5	4.33333	-58.85	lowland
KUNHM	DMW 204	1350	YES	YES	1350.GY.ESS	1350.GY.ESS		pipra	Guyana	Upper Takutu-Upper Essequibo	Potaro-Siparuni	Apoteri	100.2	4.28333	-58.5167	lowland
KUNHM	DMW 211	1364	YES	YES	1364.GY.ESS	1364.GY.ESS		pipra	Guyana	Upper Takutu-Upper Essequibo	Potaro-Siparuni	Apoteri	100.2	4.28333	-58.5167	lowland
KUNHM	MBR 6207	5781	YES	YES	5781.GY.BAR	5781.GY.BAR		pipra	Guyana	Barima-Waini Region	Barima-Waini	Morawhanna	14	8.25	-59.7333	lowland
LSUMZ	Rosenberg, Kenneth V. 986	20399	YES	YES	20399.BR.AMA	20399.BR.AMA	?	pipra	Brazil	Amazonas	State of Amazonas	Munic. Manaus; km 34 ZF-3, Faz. Esteio, ca 80 km N. Manaus	76.8	-2	-59	lowland
LSUMZ	Rosenberg, Kenneth V. 997	20416	YES	YES	20416.BR.AMA	20416.BR.AMA	?	pipra	Brazil	Amazonas	State of Amazonas	Munic. Manaus; km 34 ZF-3, Faz. Esteio, ca 80 km N. Manaus	76.8	-2	-59	lowland
LSUMZ	Cohn-Haft, Mario 46	20205	NO	YES		20205.BR.AMA	M	pipra	Brazil	Amazonas	Amazonas	Munic. Manaus; km 34 ZF-3, Faz. Esteio, ca 80 km N. Manaus	76.8	-2	-59	lowland
LSUMZ	Willard, David E. 2394	7547	YES	YES	7547.VE.AMA	7547.VE.AMA		pipra	Venezuela	Amazonas Territory	Amazonas	CERRO DE LA NEBLINA BASE CAMP 140M	147.3	0.833333	-66.1667	lowland
LSUMZ	Willard, David E. 2821	7557	YES	YES	7557.VE.AMA	7557.VE.AMA		pipra	Venezuela	Amazonas Territory	Amazonas	CERRO DE LA NEBLINA BASE CAMP 140M	147.3	0.833333	-66.1667	lowland
USNM	B04155	GENBANK: KF228546	NO	YES		KF228546.GY		pipra	Guyana				NA	NA	NA	montane
YPM	ORN.101449	1426	YES	YES	1426.SR.SIP	1426.SR.SIP		pipra	Suriname	Sipaliwini Distrikt	Sipaliwini	Tafelberg, Tafelberg north rim at Augustus Creek Waterfall	589.2	3.93	-56.1883	lowland
YPM	ORN.101466	1431	YES	YES	1431.SR.SIP	1431.SR.SIP	M	pipra	Suriname	Sipaliwini Distrikt	Sipaliwini	Tafelberg, Tafelberg north rim at Augustus Creek Waterfall	589.2	3.93	-56.1883	lowland
YPM	ORN.101498	1466	YES	YES	1466.SR.SIP	1466.SR.SIP	F	pipra	Suriname	Sipaliwini Distrikt	Sipaliwini	Tafelberg, Tafelberg north rim at Augustus Creek Waterfall	589.2	3.93	-56.1883	lowland
YPM	ORN.101528	1488	YES	YES	1488.SR.SIP	1488.SR.SIP	M	pipra	Suriname	Sipaliwini Distrikt	Sipaliwini	Tafelberg, Tafelberg north rim at Augustus Creek Waterfall	589.2	3.93	-56.1883	lowland
YPM	ORN.101620	1595	YES	YES	1595.SR.SIP	1595.SR.SIP		pipra	Suriname	Sipaliwini Distrikt	Sipaliwini	Tafelberg, upper Cayman Creek	725.1	3.9017	-56.18	lowland
YPM	ORN.101622	1597	YES	YES	1597.SR.SIP	1597.SR.SIP		pipra	Suriname	Sipaliwini Distrikt	Sipaliwini	Tafelberg, upper Cayman Creek	725.1	3.9017	-56.18	lowland
YPM	ORN.101696	1664	YES	YES	1664.SR.SIP	1664.SR.SIP	M	pipra	Suriname	Sipaliwini Distrikt	Sipaliwini	Kappel, forest around Kappel Airstrip	328.2	3.783	-56.15	lowland
YPM	ORN.101700	1674	YES	YES	1674.SR.SIP	1674.SR.SIP	M	pipra	Suriname	Sipaliwini Distrikt	Sipaliwini	Kappel, forest around Kappel Airstrip	328.2	3.783	-56.15	lowland
YPM	ORN.101708	1683	YES	YES	1683.SR.SIP	1683.SR.SIP	M	pipra	Suriname	Sipaliwini Distrikt	Sipaliwini	Kappel, forest around Kappel Airstrip	328.2	3.783	-56.15	lowland
YPM	ORN.101703	1684	YES	YES	1684.SR.SIP	1684.SR.SIP	F	pipra	Suriname	Sipaliwini Distrikt	Sipaliwini	Kappel, forest around Kappel Airstrip	328.2	3.783	-56.15	lowland
YPM	ORN.101728	1702	YES	YES	1702.SR.SIP	1702.SR.SIP	M	pipra	Suriname	Sipaliwini Distrikt	Sipaliwini	Kappel, forest around Kappel Airstrip	328.2	3.783	-56.15	lowland
YPM	ORN.101742	1713	YES	YES	1713.SR.SIP	1713.SR.SIP	M	pipra	Suriname	Sipaliwini Distrikt	Sipaliwini	Kappel, forest around Kappel Airstrip	328.2	3.783	-56.15	lowland
YPM	ORN.139199	347	YES	YES	3470.SR.SIP	3470.SR.SIP	M	pipra	Suriname	Sipaliwini Distrikt	Sipaliwini	Tafelberg, Heliodoxa Camp	863.9	3.89835	-56.1621	lowland
YPM	ORN.139228	3607	YES	YES	3607.SR.SIP	3607.SR.SIP	F	pipra	Suriname	Sipaliwini Distrikt	Sipaliwini	Tafelberg, Heliodoxa Camp	863.9	3.89835	-56.1621	lowland
YPM	ORN.139544	3620	YES	YES	3620.SR.SIP	3620.SR.SIP	M	pipra	Suriname	Sipaliwini Distrikt	Sipaliwini	Tafelberg, south side of Arrowhead Basin	690.5	3.9022	-56.1711	lowland
YPM	ORN.139239	3668	YES	YES	3668.SR.SIP	3668.SR.SIP	F	pipra	Suriname	Sipaliwini Distrikt	Sipaliwini	Tafelberg, Heliodoxa Camp	863.9	3.89835	-56.1621	lowland
YPM	ORN.139240	3669	YES	YES	3669.SR.SIP	3669.SR.SIP	F	pipra	Suriname	Sipaliwini Distrikt	Sipaliwini	Tafelberg, Heliodoxa Camp	863.9	3.89835	-56.1621	lowland
YPM	ORN.139430	3674	YES	YES	3674.SR.SIP	3674.SR.SIP	F	pipra	Suriname	Sipaliwini Distrikt	Sipaliwini	Tafelberg, Heliodoxa Camp	863.9	3.89835	-56.1621	lowland
YPM	ORN.139435	3689	YES	YES	3689.SR.SIP	3689.SR.SIP	F	pipra	Suriname	Sipaliwini Distrikt	Sipaliwini	Tafelberg, Heliodoxa Camp	863.9	3.89835	-56.1621	lowland
YPM	ORN.139441	3715	YES	YES	3715.SR.SIP	3715.SR.SIP	F	pipra	Suriname	Sipaliwini Distrikt	Sipaliwini	Tafelberg, Heliodoxa Camp	863.9	3.89835	-56.1621	lowland
YPM	ORN.139256	3748	YES	YES	3748.SR.SIP	3748.SR.SIP	F	pipra	Suriname	Sipaliwini Distrikt	Sipaliwini	Tafelberg, Heliodoxa Camp	863.9	3.89835	-56.1621	lowland
YPM	ORN.139257	3749	YES	YES	3749.SR.SIP	3749.SR.SIP	F	pipra	Suriname	Sipaliwini Distrikt	Sipaliwini	Tafelberg, Heliodoxa Camp	863.9	3.89835	-56.1621	lowland
YPM	ORN.139347	3759	YES	YES	3759.SR.SIP	3759.SR.SIP	F	pipra	Suriname	Sipaliwini Distrikt	Sipaliwini	Tafelberg, Heliodoxa Camp	863.9	3.89835	-56.1621	lowland
YPM	ORN.139587	5256	YES	YES	5256.SR.PAR	5256.SR.PAR	M	pipra	Suriname	Para Distrikt	Para	Boven Coesewijne Nature Reserve	16.1	5.45	-55.2	lowland
YPM	ORN.139691	5264	YES	YES	5264.SR.PAR	5264.SR.PAR	F	pipra	Suriname	Para Distrikt	Para	Boven Coesewijne Nature Reserve	16.1	5.45	-55.2	lowland
YPM	ORN.139605	5278	YES	YES	5278.SR.PAR	5278.SR.PAR	F	pipra	Suriname	Para Distrikt	Para	Boven Coesewijne Nature Reserve	16.1	5.45	-55.2	lowland
YPM	ORN.139607	5281	YES	YES	5281.SR.PAR	5281.SR.PAR	F	pipra	Suriname	Para Distrikt	Para	Boven Coesewijne Nature Reserve	16.1	5.45	-55.2	lowland
YPM	ORN.139693	5287	YES	YES	5287.SR.PAR	5287.SR.PAR	F	pipra	Suriname	Para Distrikt	Para	Boven Coesewijne Nature Reserve	16.1	5.45	-55.2	lowland
YPM	ORN.139630	5305	YES	YES	5305.SR.PAR	5305.SR.PAR	F	pipra	Suriname	Para Distrikt	Para	Boven Coesewijne Nature Reserve	16.1	5.45	-55.2	lowland
YPM	ORN.139675	5311	YES	YES	5311.SR.PAR	5311.SR.PAR	M	pipra	Suriname	Para Distrikt	Para	Boven Coesewijne Nature Reserve	16.1	5.45	-55.2	lowland
YPM	ORN.139731	5504	YES	YES	5504.SR.SIP	5504.SR.SIP	F	pipra	Suriname	Sipaliwini Distrikt	Sipaliwini	Wilhelmina Mountains, ridgetop 8 km N of Juliana Top	966	3.7533	-56.5217	lowland
YPM		ORN.101600	NO	YES		1575.SR.SIP	F	pipra	Suriname	Sipaliwini Distrikt	Sipaliwini	Tafelberg, upper Cayman Creek	725.1	3.9017	-56.18	lowland
YPM	ORN.139241	3670	NO	YES		3670.SR.SIP	F	pipra	Suriname	Sipaliwini Distrikt	Sipaliwini	Tafelberg, Heliodoxa Camp	863.9	3.89835	-56.1621	lowland
YPM	ORN.139352	3771	NO	YES		3771.SR.SIP	M	pipra	Suriname	Sipaliwini Distrikt	Sipaliwini	Tafelberg, Heliodoxa Camp	863.9	3.89835	-56.1621	lowland
YPM	ORN.139593	5262	NO	YES		5262.SR.PAR	F	pipra	Suriname	Para Distrikt	Para	Boven Coesewijne Nature Reserve	16.1	5.45	-55.2	lowland
YPM	ORN.139595	5265	NO	YES		5265.SR.PAR	F	pipra	Suriname	Para Distrikt	Para	Boven Coesewijne Nature Reserve	16.1	5.45	-55.2	lowland
YPM	ORN.139603	5276	NO	YES		5276.SR.PAR	F	pipra	Suriname	Para Distrikt	Para	Boven Coesewijne Nature Reserve	16.1	5.45	-55.2	lowland
YPM	ORN.139631	5306	NO	YES		5306.SR.PAR	F	pipra	Suriname	Para Distrikt	Para	Boven Coesewijne Nature Reserve	16.1	5.45	-55.2	lowland
YPM	ORN.139679	5330	NO	YES		5330.SR.PAR		pipra	Suriname	Para Distrikt	Para	Boven Coesewijne Nature Reserve	16.1	5.45	-55.2	lowland
YPM	ORN.139806	5564	NO	YES		5564.SR.SIP	M	pipra	Suriname	Sipaliwini Distrikt	Sipaliwini	Wilhelmina Mountains, ridgetop 8 km N of Juliana Top	966	3.7533	-56.5217	lowland
LSUMZ	Balta, Katya 66		NO	YES		42474.PE.LOR	F	pygmaea	Peru	Loreto Department	Loreto	7km SW Jeberos	157	-5.31333	-76.2756	lowland
LSUMZ	Lane, Daniel F. 1531	42275	NO	YES		42275.PE.LOR	M	pygmaea	Peru	Loreto Department	Loreto	7km SW Jeberos	157	-5.31333	-76.2756	lowland
LSUMZ	Koederitz, Jessica L. 229	42378	NO	YES		42378.PE.LOR	M	pygmaea	Peru	Loreto Department	Loreto	7km SW Jeberos	157	-5.31333	-76.2756	lowland
LSUMZ	Alvarez, Jose 27	42428	NO	YES		42428.PE.LOR	M	pygmaea	Peru	Loreto Department	Loreto	7km SW Jeberos	157	-5.31333	-76.2756	lowland
FMNH	CA-078	391550	YES	YES	391550.BR.PAR	391550.BR.PAR		separabilis	Brazil	Para	State of Pará	Caixuana	38.1	-1.72917	-51.4736	lowland
FMNH	CA-079	391551	YES	YES	391551.BR.PAR	391551.BR.PAR		separabilis	Brazil	Para	State of Pará	Caixuana	38.1	-1.72917	-51.4736	lowland
FMNH	JH-074	392153	YES	YES	392153.BR.MGN	392153.BR.MGN		separabilis	Brazil	Mato Grosso do Norte	Mato Grosso	Municipio Alta Floresta, upper Rio Teles Pires-Rio Cristalino	296.1	-9.88611	-56.0872	lowland
FMNH	JH-081	392155	YES	YES	392155.BR.MGN	392155.BR.MGN		separabilis	Brazil	Mato Grosso do Norte	Mato Grosso	Municipio Alta Floresta, upper Rio Teles Pires-Rio Cristalino	296.1	-9.88611	-56.0872	lowland
FMNH	PPBIO-063	457309	YES	YES	457309.BR.PAR	457309.BR.PAR	M	separabilis	Brazil	Para	State of Pará	Portel, FLONA do Caxiuana, Plot PPBIO	44.1	-1.95	-51.6	lowland
FMNH	PPBIO-191	457310	YES	YES	457310.BR.PAR	457310.BR.PAR		separabilis	Brazil	Para	State of Pará	Portel, FLONA do Caxiuana, Plot PPBIO	44.1	-1.95	-51.6	lowland
FMNH	PPBIO-196	457311	YES	YES	457311.BR.PAR	457311.BR.PAR	F	separabilis	Brazil	Para	State of Pará	Portel, FLONA do Caxiuana, Plot PPBIO	44.1	-1.95	-51.6	lowland
FMNH	PPBIO-252	457312	YES	YES	457312.BR.PAR	457312.BR.PAR	F	separabilis	Brazil	Para	State of Pará	Portel, FLONA do Caxiuana, Plot PPBIO	44.1	-1.95	-51.6	lowland
FMNH	PPBIO-319	457313	YES	YES	457313.BR.PAR	457313.BR.PAR	F	separabilis	Brazil	Para	State of Pará	Portel, FLONA do Caxiuana, Plot PPBIO	44.1	-1.95	-51.6	lowland
FMNH	JH-079	392154	NO	YES		392154.BR.MGN		separabilis	Brazil	Mato Grosso do Norte	Mato Grosso	Municipio Alta Floresta, upper Rio Teles Pires-Rio Cristalino	296.1	-9.88611	-56.0872	lowland
FMNH	JH-443	392156	NO	YES		392156.BR.MGN		separabilis	Brazil	Mato Grosso do Norte	Mato Grosso	Municipio Alta Floresta, upper Rio Teles Pires-Rio Cristalino	296.1	-9.88611	-56.0872	lowland
FMNH	PPBIO-011	457308	NO	YES		457308.BR.PAR	M	separabilis	Brazil	Para	Para	Portel, FLONA do Caxiuana, Plot PPBIO	44.1	-1.95	-51.6	lowland
INPA	10035		YES	NO	10035.BR.PAR		M	separabilis	Brazil	PA	State of Pará	PA: margens direita do Rio Tapajós e direita do Jamanxin; ca. 105 km SW Itaituba; mod. J	135.9	-5.09194	-56.4428	lowland
INPA	10039		YES	NO	10039.BR.PAR		M	separabilis	Brazil	PA	State of Pará	PA: interflúvio Tapajós/Jamanxin, ca.140 km SW de Itaituba; "Machado"; mod. I	132.2	-5.24444	-56.9175	lowland
INPA	11190		YES	NO	11190.BR.PAR		M	separabilis	Brazil	PA	State of Pará	Margem direita do Rio Tapajós; 107 km sudoeste de Itaituba, K	64	-5.12906	-56.4466	lowland
INPA	11312		YES	NO	11312.BR.PAR		F	separabilis	Brazil	PA	Pará	Margem direita do Rio Tapajós; 86 km sudoeste de Itaituba, E	65	-4.73838	-56.6217	lowland
INPA	11526		YES	NO	11526.BR.PAR		M	separabilis	Brazil	PA	Pará	Margem direita do Rio Tapajós; 147 km sudoeste de Itaituba, J	58.2	-5.22698	-56.9297	lowland
INPA	11626		YES	NO	11626.BR.PAR		I	separabilis	Brazil	PA	State of Pará	Margem direita do Rio Tapajós; 82 km sudoeste de Itaituba, G	53.3	-4.85452	-56.4543	lowland
INPA	11705		YES	NO	11705.BR.PAR		M	separabilis	Brazil	PA	State of Pará	Margem direita do Rio Tapajós; 82 km sudoeste de Itaituba, G	53.3	-4.85452	-56.4543	lowland
INPA	11723		YES	NO	11723.BR.PAR		M	separabilis	Brazil	PA	State of Pará	Margem direita do Rio Tapajós; 82 km sudoeste de Itaituba, G	53.3	-4.85452	-56.4543	lowland
INPA	12348		YES	NO	12348.BR.PAR		F	separabilis	Brazil	PA	State of Pará	PA: interflúvio Tapajós/Jamanxin, ca.140 km SW de Itaituba; "Machado"; mod. I	132.2	-5.24444	-56.9175	lowland
INPA	12357		YES	NO	12357.BR.PAR		M	separabilis	Brazil	PA	State of Pará	PA: interflúvio Tapajós/Jamanxin, ca.140 km SW de Itaituba; "Machado"; mod. I	132.2	-5.24444	-56.9175	lowland
INPA	14355		YES	NO	14355.BR.PAR		F	separabilis	Brazil	PA	State of Pará	PA: margens direita do Rio Tapajós e direita do Jamanxin; ca. 105 km SW Itaituba; 5º05`S/ 56º26`W	135.9	-5.09194	-56.4428	lowland
INPA	14515		YES	NO	14515.BR.PAR		M	separabilis	Brazil	PA	State of Pará	PA: interflúvio Tapajós/Jamanxin, ca.105 km SW de Itaituba; 5º08'S/ 56º27`W	97	-5.14528	-56.4558	lowland
INPA	14518		YES	NO	14518.BR.PAR		M	separabilis	Brazil	PA	State of Pará	PA: interflúvio Tapajós/Jamanxin, ca.140 km SW de Itaituba; "Machado"; 5º14'S/ 56º538`W	132.2	-5.24444	-56.9175	lowland
INPA	14620		YES	NO	14620.BR.PAR			separabilis	Brazil	PA	State of Pará	PA: margens direita do Rio Tapajós e direita do Jamanxin; ca. 105 km SW Itaituba; 5º05`S/ 56º26`W	135.9	-5.09194	-56.4428	lowland
INPA	16262		YES	NO	16262.BR.PAR		F	separabilis	Brazil	PA	State of Pará	Margem direita do Rio Tapajós; margem direta do Rio Jamanxim; 84 km SW Itaituba	56.5	-4.88165	-56.4463	lowland
INPA	7005	7005	YES	NO	7005.BR.PAR			separabilis	Brazil	PA	Pará	Margem direita do Rio Tapajós; margem esquerda do Rio Jamanxim; Machado; 146 km SO Itaituba	101	-5.21667	-56.9167	lowland
INPA	7098	7098	YES	NO	7098.BR.PAR		M	separabilis	Brazil	PA	Pará	Itaituba, I1	136.2	-5.26111	-56.9175	lowland
INPA	7248		YES	NO	7248.BR.PAR		I	separabilis	Brazil	PA	Pará	Margem direita do Rio Tapajós; margem esquerda do Rio Bom Jardim; UHE Jatobá	103.6	-5.59311	-57.1274	lowland
INPA	7547		YES	NO	7547.BR.PAR		I	separabilis	Brazil	PA	Pará	Itaituba; margem direita do Rio Tapajós; margem direita do Rio Jamanxim	252.7	-5.08333	-56.4333	lowland
INPA	7549		YES	NO	7549.BR.PAR		M	separabilis	Brazil	PA	Pará	Itaituba; margem direita do Rio Tapajós; margem direita do Rio Jamanxim	252.7	-5.08333	-56.4333	lowland
INPA	7594		YES	NO	7594.BR.PAR		I	separabilis	Brazil	PA	Pará	Itaituba; margem direita do Rio Tapajós; margem esquerda do Rio Jamanxim	101	-5.21667	-56.9167	lowland
INPA	7599		YES	NO	7599.BR.PAR		M	separabilis	Brazil	PA	Pará	Itaituba; margem direita do Rio Tapajós; margem esquerda do Rio Jamanxim	101	-5.21667	-56.9167	lowland
LSUMZ	Valqui, Thomas 176	40499	NO	YES		40499.PE.LOR	F	OUTGROUP: BLAST 97.31%: Lepidothrix coronata	Peru	Loreto Department	San Martin	Ca 86 km SE Juanjui on E bank upper Rio Pauya	492.2	-7.59444	-75.9161	lowland
MZFS	653	D.A 00653	YES	YES	MZFS-00653.BR.BH	653.BR.BH		OUTGROUP: BLAST 99.23%: Pipra rubrocapilla	Brazil	Bahia	Bahia	Santa Terezinha, Serra da Jibóia	208.2	-12.485	-39.2844	lowland
UPCH	FR06	GENBANK: EF501953	NO	YES		EF501953.PIER		OUTGROUP: Pipra erythrocephala	Peru	Loreto	San Juan Bautista	Allpahuayo Mishana Reserve in white-sand forest	128.1	-3.9447	-73.6068	lowland
STRI	MJM2603	GENBANK: FJ176013	NO	YES		FJ176013.PIME		OUTGROUP: Pipra mentalis	NA	NA		NA	NA	NA	NA	montane
INPA	11641		YES	NO	11641.BR.PAR		I	OUTGROUP: Pipra rubrocapilla	Brazil	PA	State of Pará	Margem direita do Rio Tapajós; 82 km sudoeste de Itaituba, G	53.3	-4.85452	-56.4543	lowland
